# First *O*-demethylation activity in Arabidopsis specialized metabolism resolves the missing step in esculetin biosynthesis

**DOI:** 10.64898/2026.07.11.737633

**Authors:** Alicja Dobek, Clément Charles, Izabela Perkowska, Ryosuke Munakata, Jeremy Grosjean, Alain Hehn, Ewa Łojkowska, Anna Ihnatowicz, Alexandre Olry

## Abstract

Coumarins are phenylpropanoid-derived specialized metabolites that contribute to plant defence, shape plant–microbe interactions in the rhizosphere, and promote iron acquisition. In *Arabidopsis thaliana*, a model plant for iron-responsive coumarin metabolism, the enzymatic origin of the catecholic coumarin esculetin has long remained unresolved. Here we identify the first *O*-demethylation reaction in Arabidopsis specialized metabolism and show that 2-oxoglutarate- and Fe(II)-dependent dioxygenases catalyze scopoletin 6-*O*-demethylation to form esculetin. We designate these enzymes scopoletin 6-*O*-demethylases (S6ODs) and validate their activity through biochemical characterization, together with metabolomic profiling and independent loss-of-function mutant lines providing genetic evidence *in planta*. Disruption of S6OD activity remodels coumarin profiles and alters plant performance under limited iron availability, indicating that esculetin biosynthesis contributes to plant responses under these conditions. Our findings resolve the long-sought missing step in esculetin biosynthesis. It establishes *O*-demethylation as a previously unrecognized reaction in Arabidopsis specialized metabolism and suggest that 2OGD-mediated *O*-demethylation is recurrently recruited during evolution of plant metabolism, with implications for metabolic engineering and improvement of iron acquisition traits in crops.
