## SUPPLEMENTARY FILE 1 for "First *O*-demethylation activity in Arabidopsis specialized metabolism resolves the missing step in esculetin biosynthesis"

### Sheet: Sheet2
Supplementary File 1: Genome datasets deposited in Phytozome V13
Genome version	Sequence name initials in the phylogenetic tree	Proteome_ID	Assembly	Annotation	Common Name	Euk. BUSCO %	Emb. BUSCO %
Aquilegia coerulea v3.1 (https://phytozome-next.jgi.doe.gov/info/Acoerulea_v3_1)	Aqcoe	322	JGI	JGI	Colorado blue columbine	98.7	95.8
Arabidopsis thaliana TAIR10 (https://phytozome-next.jgi.doe.gov/info/Athaliana_TAIR10)	AT/At	167	TAIR	TAIR	thale cress	99	99.3
Arabidopsis thaliana Araport11 (https://phytozome-next.jgi.doe.gov/info/Athaliana_Araport11)	AT/At	447	TAIR	Araport	thale cress	98.7	99.3
Chlamydomonas reinhardtii v5.6 (https://phytozome-next.jgi.doe.gov/info/Creinhardtii_v5_6)	N/A	281	JGI	JGI	green algae	96	27.6
Citrus sinensis v1.1 (https://phytozome-next.jgi.doe.gov/info/Csinensis_v1_1)	orange	154	JGI	JGI	sweet orange	91.4	87.2
Daucus carota v2.0 (https://phytozome-next.jgi.doe.gov/info/Dcarota_v2_0)	DCAR	388	WISC	WISC	carrot	92	83.2
Fragaria x ananassa v1.0.a1 (https://phytozome-next.jgi.doe.gov/info/Fxananassa_v1_0_a1)	maker	675	UCD	UCD	strawberry	98.3	96.9
Glycine max Wm82.a4.v1 (https://phytozome-next.jgi.doe.gov/info/Gmax_Wm82_a4_v1)	Glyma	508	JGI	JGI	soybean	98.3	97.6
Gossypium hirsutum v1.1 (https://phytozome-next.jgi.doe.gov/info/Ghirsutum_v1_1)	Gohir	458	JGI	JGI	upland cotton	99	97.8
Marchantia polymorpha v3.1 (https://phytozome-next.jgi.doe.gov/info/Mpolymorpha_v3_1)	N/A	320	JGI	JGI	common liverwort	97.7	66.7
Oryza sativa Kitaake v3.1 (https://phytozome-next.jgi.doe.gov/info/OsativaKitaake_v3_1)	O.sativa/Os	499	JGI	JGI	rice	98.3	99.1
Physcomitrium patens v3.3 (https://phytozome-next.jgi.doe.gov/info/Ppatens_v3_3)	N/A	318	COSMOSS	COSMOSS	moss Physcomitrella patens	98.7	67.9
Populus trichocarpa v3.1 (https://phytozome-next.jgi.doe.gov/info/Ptrichocarpa_v3_1)	Potri	444	JGI	JGI	western poplar	98.7	97.4
Solanum lycopersicum ITAG3.2 (https://phytozome-next.jgi.doe.gov/info/Slycopersicum_ITAG3_2)	Solyc	514	iTAG	ITAG	tomato	95.7	94.5
Theobroma cacao v1.1 (https://phytozome-next.jgi.doe.gov/info/Tcacao_v1_1)	Thecc	233	CGD	CGD	cocoa bean	98.3	97.7
Vigna unguiculata v1.1 (https://phytozome-next.jgi.doe.gov/info/Vunguiculata_v1_1)	Vigun	469	UCR	JGI	cowpea	98.3	95.9
Vitis vinifera v2.1 (https://phytozome-next.jgi.doe.gov/info/Vvinifera_v2_1)	VIT	457	CRIBI	CRIBI	grape vine	97.7	95.8
Zea mays PHJ40 v1.1 (https://phytozome-next.jgi.doe.gov/info/ZmaysPHJ40_v1_1)	Zm	512	JGI	JGI	maize	98.7	98
N/A, not applicable. DOXC52 sequences were not found in Chlamydomonas reinhardtii, Marchantia polymorpha, Physcomitrium patens genomes.
